# Accurately Programming Complex Light Regimes with Multi-channel LEDs

**DOI:** 10.1101/2025.06.06.658293

**Authors:** Gina Y.W. Vong, Paul Scott, Will Claydon, Jason Daff, Katherine Denby, Daphne Ezer

## Abstract

**Background:** Advances in LED lighting technologies have allowed researchers to explore increasingly complex light regimes. This has given us greater insight into plants’ responses to dynamic light, including seasonality and fluctuating conditions, rather than the discrete (i.e. on / off) lighting previously explored. However, there is a need for methods to accurately program multi-channel / waveband LED lighting systems.

**Results:** We present a multi-step, multidimensional algorithm to accurately program LED lights. This algorithm accounts for non-linearity between intensity settings and irradiance output, as well as bleedthrough between channels of different wavebands. Our algorithm out-performs other methods which treat waveband channels as independent variables, more accurately predicting intensity settings to achieve a desired irradiance when using multiple LED channels.

**Conclusions:** This algorithm allows the community to accurately program complex light regimes to probe plant responses to dynamically changing light spectra. We have made this algorithm available to the plant science community as an R package, LightFitR (available on GitHub at: https://github.com/ginavong/LightFitR).
