## Supplementary Tables for "Accurately Programming Complex Light Regimes with Multi-channel LEDs"

### Sheet: S1
	complexity	Comparison	Z	P.unadj	P.adj	signif
1	2	individual.lm - individual.nnls	-1.21795	0.111622	0.223244
2	2	individual.lm - multidimensional.nnls	3.97024	3.59005e-05	0.000143602	***
3	2	individual.nnls - multidimensional.nnls	5.18819	1.06176e-07	6.37058e-07	***
4	2	individual.lm - multidimensional.sle	3.86137	5.63763e-05	0.000169129	***
5	2	individual.nnls - multidimensional.sle	5.07932	1.89395e-07	9.46976e-07	***
6	2	multidimensional.nnls - multidimensional.sle	-0.108867	0.456654	0.456654
7	3	individual.lm - individual.nnls	-1.02062	0.153717	0.307434
8	3	individual.lm - multidimensional.nnls	4.40908	5.1905e-06	2.0762e-05	***
9	3	individual.nnls - multidimensional.nnls	5.4297	2.82241e-08	1.69344e-07	***
10	3	individual.lm - multidimensional.sle	4.17774	1.47209e-05	4.41628e-05	***
11	3	individual.nnls - multidimensional.sle	5.19836	1.00526e-07	5.02632e-07	***
12	3	multidimensional.nnls - multidimensional.sle	-0.231341	0.408525	0.408525
13	4	individual.lm - individual.nnls	-0.870935	0.191895	0.38379
14	4	individual.lm - multidimensional.nnls	4.33086	7.42643e-06	2.97057e-05	***
15	4	individual.nnls - multidimensional.nnls	5.20179	9.86869e-08	5.92121e-07	***
16	4	individual.lm - multidimensional.sle	4.18797	1.40729e-05	4.22188e-05	***
17	4	individual.nnls - multidimensional.sle	5.05891	2.10834e-07	1.05417e-06	***
18	4	multidimensional.nnls - multidimensional.sle	-0.142888	0.443189	0.443189
19	5	individual.lm - individual.nnls	-0.877739	0.190043	0.380085
20	5	individual.lm - multidimensional.nnls	4.27643	9.49589e-06	3.79835e-05	***
21	5	individual.nnls - multidimensional.nnls	5.15416	1.27382e-07	7.64291e-07	***
22	5	individual.lm - multidimensional.sle	4.19478	1.36571e-05	4.09712e-05	***
23	5	individual.nnls - multidimensional.sle	5.07251	1.96296e-07	9.81482e-07	***
24	5	multidimensional.nnls - multidimensional.sle	-0.0816501	0.467462	0.467462
25	6	individual.lm - individual.nnls	-0.401444	0.344047	0.688093
26	6	individual.lm - multidimensional.nnls	4.6064	2.04848e-06	8.19394e-06	***
27	6	individual.nnls - multidimensional.nnls	5.00785	2.75213e-07	1.65128e-06	***
28	6	individual.lm - multidimensional.sle	4.55877	2.57267e-06	7.71802e-06	***
29	6	individual.nnls - multidimensional.sle	4.96022	3.52073e-07	1.76036e-06	***
30	6	multidimensional.nnls - multidimensional.sle	-0.047629	0.481006	0.481006
31	7	individual.lm - individual.nnls	-0.510331	0.30491	0.609819
32	7	individual.lm - multidimensional.nnls	5.04548	2.26198e-07	9.0479e-07	***
33	7	individual.nnls - multidimensional.nnls	5.55581	1.38166e-08	8.28997e-08	***
34	7	individual.lm - multidimensional.sle	5.01826	2.60711e-07	7.82133e-07	***
35	7	individual.nnls - multidimensional.sle	5.52859	1.61408e-08	8.07041e-08	***
36	7	multidimensional.nnls - multidimensional.sle	-0.0272177	0.489143	0.489143
37	8	individual.lm - individual.nnls	-0.50477	0.30686	0.613721
38	8	individual.lm - multidimensional.nnls	5.81227	3.0815e-09	1.2326e-08	***
39	8	individual.nnls - multidimensional.nnls	6.31704	1.33307e-10	7.99844e-10	***
40	8	individual.lm - multidimensional.sle	5.81227	3.0815e-09	9.24449e-09	***
41	8	individual.nnls - multidimensional.sle	6.31704	1.33307e-10	6.66536e-10	***
42	8	multidimensional.nnls - multidimensional.sle	0	0.5	0.5

### Sheet: S2
	start_MSE	rho	S	p.value
low	low	-0.040362	22992	0.778012
mid	mid	0.754389	5428	0
high	high	0.778009	4906	0
